# Exogenous myristate fuels the growth of symbiotic arbuscular mycorrhizal fungi but disrupts their carbon-phosphorus exchange with host plants

**DOI:** 10.1101/2024.04.26.591230

**Authors:** Hanwen Chen, Tian Xiong, Baoxing Guan, Jiaqi Huang, Danrui Zhao, Yao Chen, Haoran Liang, Yingwei Li, Jingwen Wu, Shaoping Ye, Ting Li, Wensheng Shu, Jin-tian Li, Yutao Wang

## Abstract

Arbuscular mycorrhizal fungi (AMF) are obligate biotrophs that rely on symbiotic carbohydrates and, in particular, lipids derived from their host plants. However, it remains unclear whether symbiotic AMF can access exogenous non-symbiotic lipids in the presence of plant-derived carbon, complicating our understanding of their relationship with host plants. Here, we investigated the direct uptake of exogenous ^13^C_1_-labeled myristate by three symbiotic AMF species (*Rhizophagus irregularis*, *R. intraradices*, and *R. diaphanous*) and assessed their growth responses using AMF-carrot hairy root co-culture systems. Furthermore, we explored the environmental distribution of myristate, and evaluated the impact of exogenous myristate on the carbon-phosphorus exchange between *R. irregularis* and alfalfa or rice in a greenhouse experiment. Our results showed that symbiotic AMF can absorb exogenous myristate, as evidenced by ^13^C enrichment and transcriptional activation of fatty acid transport and metabolism genes in AMF extraradical hyphae. Myristate is commonly present in various soil and plant environments, and its application increased both intraradical and extraradical fungal biomass, possibly linked to suppressed mycorrhizal-activated defense responses in host roots. Unexpectedly, exogenous myristate reduced the mycorrhizal phosphorus benefits for both alfalfa and rice and decreased their symbiotic carbon allocation to root-colonizing AMF, suggesting that the application of exogenous myristate may not be a promising strategy to enhance AM symbiosis. These findings provide new insights into understanding and manipulating the nutritional interactions between AMF and host plants.
