## Supplementary material for "Exogenous myristate fuels the growth of symbiotic arbuscular mycorrhizal fungi but disrupts their carbon-phosphorus exchange with host plants": Source data for figures

### Sheet: Figure 1
Figure 1(c) 13C/12C ratio of the harvested ERH from HC or RC of R. irregularis, R. intraradices, and R. diaphanus when 13C1-labeled (13C1-Myr) or non-labeled (12C-Myr, background) myristate was added to HC.
AMF	Treatment	Biological repeat 1	Biological repeat 2	Biological repeat 3	Biological repeat 4	Biological repeat 5
R. irregularis-trial 1	12C-Myr-HC	1.09233	1.09245	1.09219	1.09169	1.09217
R. irregularis-trial 1	13C1-Myr-HC	1.19906	1.09784	1.11072	1.1056	1.23874
R. irregularis-trial 1	12C-Myr-RC	1.09222	1.09258	1.09217
R. irregularis-trial 1	13C1-Myr-RC	1.10432	1.09515	1.1084
R. irregularis-trial 2	12C-Myr-HC	1.0909	1.09096	1.09043	1.091
R. irregularis-trial 2	13C1-Myr-HC	1.09204	1.09177	1.09202	1.09173
R. irregularis-trial 2	12C-Myr-RC	1.0909	1.09096	1.09043	1.091
R. irregularis-trial 2	13C1-Myr-RC	1.09182	1.09195	1.09176	1.09149
R. intraradices	12C-Myr-HC	1.09182	1.0916
R. intraradices	13C1-Myr-HC	1.09321	1.09291	1.0935	1.09373
R. intraradices	12C-Myr-RC	1.0918	1.09187	1.09187
R. intraradices	13C1-Myr-RC	1.09305	1.09206	1.0928	1.09274
R. diaphanus	12C-Myr-HC	1.0909	1.09096	1.09043	1.091
R. diaphanus	13C1-Myr-HC	1.0921	1.09116	1.09297	1.0925
R. diaphanus	12C-Myr-RC	1.0909	1.09096	1.09043	1.091
R. diaphanus	13C1-Myr-RC	1.09252	1.09333	1.09292	1.09319
Figure 1(d, e) Calculated 13C enrichment in ERH of R. irregularis, R. intraradices, and R. diaphanus in the HC and RC under 13C1-Myr treatment.
AMF	Treatment	Biological repeat 1	Biological repeat 2	Biological repeat 3	Biological repeat 4	Biological repeat 5
R. irregularis-trial 1	13C1-Myr-HC	1.06894	0.05674	0.18554	0.13434	1.46574
R. irregularis-trial 1	13C1-Myr-RC	0.119967	0.0282667	0.160767
R. irregularis-trial 2	13C1-Myr-HC	0.012175	0.009475	0.011975	0.009075
R. irregularis-trial 2	13C1-Myr-RC	0.009975	0.011275	0.009375	0.006675
R. intraradices	13C1-Myr-HC	0.015	0.012	0.0179	0.0202
R. intraradices	13C1-Myr-RC	0.0120333	0.00213333	0.00953333	0.00893333
R. diaphanus	13C1-Myr-HC	0.012775	0.003375	0.021475	0.016775
R. diaphanus	13C1-Myr-RC	0.016975	0.025075	0.020975	0.023675

### Sheet: Figure 2
Figure 2(a) Normalized expression (relative to RiEF-1β) of AMF genes potentially involved in fatty acid uptake (RiFAT1 and RiFAT2) in AMF ERH collected from HC with myristate (Myr+) or ddH2O (Myr–) treatments.
	Biological repeat 1	Biological repeat 2	Biological repeat 3	Biological repeat 4
RiFAT1-Myr-	0.08133	0.03812	0.02727	0.01103
RiFAT1-Myr+	0.0572	0.0101	0.1725	0.1635
RiFAT2-Myr-	1.2119	8.9505	9.6584	12.0588
RiFAT2-Myr+	14.1634	524.552	45.5638	14.3813
Figure 2(b) Normalized expression (relative to RiEF-1β) of AMF genes potentially involved in fatty acid metabolism (β-oxidation (RiFAD1), palmitvaccenic acid synthesis (RiOLE1), and TCA cycle (RiCIT1) in AMF ERH collected from HC with myristate (Myr+) or ddH2O (Myr–) treatments.
	Biological repeat 1	Biological repeat 2	Biological repeat 3	Biological repeat 4
RiFAD1-Myr-	0.03527	0.03756	0.05651	0.04848
RiFAD1-Myr+	0.1028	0.0543	0.0911	0.0816
RiOLE1-Myr-	0.00104	0.18475	0.00851	0.00777
RiOLE1-Myr+	0.2755	0.2162	1.4068	0.1559
RiCIT1-Myr-	0.10706	0.1304	0.07548	0.08725
RCIT1-Myr+	0.1516	0.195	0.2503	0.2903
Figure 2(c, d, e) AMF percent root colonization by R. irregularis, R. intraradices, and R. diaphanusin carrot hairy roots from the RC when HC was myristate (Myr+) or ddH2O (Myr–) treatments.
	Biological repeat 1	Biological repeat 2	Biological repeat 3	Biological repeat 4	Biological repeat 5	Biological repeat 6	Biological repeat 7	Biological repeat 8	Biological repeat 9	Biological repeat 10	Biological repeat 11	Biological repeat 12	Biological repeat 13	Biological repeat 14	Biological repeat 15	Biological repeat 16	Biological repeat 17	Biological repeat 18	Biological repeat 19	Biological repeat 20	Biological repeat 21	Biological repeat 22
R. irregularis-trial 1
Hyphae colonization-Myr-	10	15	27
Hyphae colonization-Myr+	27	34	34	35	37	34	35	37	39	34
Arbuscule colonization--Myr-	2	3	6
Arbuscule colonization-Myr+	16	16	19	15	16	19	13	14	12	18
Vesicle colonization-Myr-	10	15	13
Vesicle colonization-Myr+	13	18	17	13	11	12	15	14	14	13
R. irregularis-trial 2
Hyphae colonization-Myr-	51.4493	54.0323	55.2632	46.1538	47.0149	33.7838	65.5738	52.8986	49.2857
Hyphae colonization-Myr+	58.8653	62.9032	55.9055	61.5385	60.7692	57.4803	51.8518
Arbuscule colonization--Myr-	44.2029	45.9677	34.2105	30	41.0448	14.1892	37.7049	37.6812	30
Arbuscule colonization-Myr+	40.4255	42.7419	40.9449	47.0085	47.6923	51.9685	41.4815
Vesicle colonization-Myr-	15.942	12.0968	18.4211	17.6923	19.403	10.1351	33.6066	27.5362	33.5714
Vesicle colonization-Myr+	20.5674	26.6129	25.1969	11.1111	15.3846	8.66142	11.8519
R. intraradices
Hyphae colonization-Myr-	21.7391	40.2235	44.0367	47.4576	51.3274	47.8261	44.7154	41.1765	41.9355
Hyphae colonization-Myr+	64	44.7761	67.5	46.5	41.875	51.2563	65	69	48.0198	48.0198	42.9268	66.5	37.2549	48.5	44.5	61.4754	38.806	64.1791	54.2289	51.5	46.5	62.5
Arbuscule colonization--Myr-	13.0435	14.5251	28.4404	11.0169	20.354	22.6087	20.3252	18.6274	25.8065
Arbuscule colonization-Myr+	30.5	15.4229	34.5	35.5	15	31.1558	37	40	37.1287	25.7426	33.6585	30.5	17.6471	30	17	38.5246	30.3483	44.7761	47.7612	37	28	37
Vesicle colonization-Myr-	10.1449	15.0838	17.4312	22.8814	18.5841	20.8696	19.5122	17.6471	16.9355
Vesicle colonization-Myr+	14	20.398	25	6.5	21.875	17.5879	16	17.5	8.41584	25.7426	8.29268	37.5	16.6667	17	21.5	6.55738	4.97512	16.4179	16.4179	5.5	10.5	21
R. diaphanus
Hyphae colonization-Myr-	30.3704	58.3333	55.8659	54.8571	47.541	45.1613
Hyphae colonization-Myr+	76.1628	84.3023	77.2358	50.8772	47.6636	49.1525	51.5528	79.1667	60.5263	63.2911	62.9032	66.242	60.3774	85.7143
Arbuscule colonization--Myr-	22.2222	44.4444	39.6648	30.8571	20.4918	12.9032
Arbuscule colonization-Myr+	50	33.7209	50.4065	19.2982	40.1869	22.8814	33.5404	60.7143	44.2105	47.4684	45.1613	39.4905	40.8805	61.3095
Vesicle colonization-Myr-	17.037	17.2222	27.933	37.7143	39.3443	41.129
Vesicle colonization-Myr+	56.3954	71.5116	61.7886	39.1813	22.4299	36.4407	22.9814	55.9524	42.6316	36.0759	37.9032	46.4968	26.4151	61.3095

### Sheet: Figure 3
Figure 3(b) Spore germination rate in the co-cultivation system with (Myr+) or without (Myr–) myristate treatment at 4 days post-inoculation (dpi).
	Biological repeat 1	Biological repeat 2	Biological repeat 3	Biological repeat 4	Biological repeat 5	Biological repeat 6	Biological repeat 7	Biological repeat 8	Biological repeat 9	Biological repeat 10	Biological repeat 11	Biological repeat 12
Myr-	8	22.2222	21.7391	10.3448	23.5294	10.6383	18.75	0	14.2857	14.7059	6.12245	10.6383
Myr+	34.375	13.7931	43.75	47.0588	27.5	24.2857	24.2718	27.5862	22.2222	50	23.5294	27.2727
Figure 3(c) Hyphae branch in the co-cultivation system with (Myr+) or without (Myr–) myristate treatment at 4 days post-inoculation (dpi).
	Biological repeat 1	Biological repeat 2	Biological repeat 3	Biological repeat 4	Biological repeat 5	Biological repeat 6	Biological repeat 7	Biological repeat 8	Biological repeat 9	Biological repeat 10	Biological repeat 11	Biological repeat 12
Myr-	2.5625	1.66667	1.72727	3	3	1.69565	4.66667	3.92	4.27273	5.11765	3.75	4.46154
Myr+	5.14286	4.47059	5.86364	7	8.25	5.96774	6.5	5.10811	12	7.1875	5.75
Figure 3(d) Extraradical hyphae length in the co-cultivation system with (Myr+) or without (Myr–) myristate treatment at 4 days post-inoculation (dpi).
	Biological repeat 1	Biological repeat 2	Biological repeat 3	Biological repeat 4	Biological repeat 5	Biological repeat 6	Biological repeat 7	Biological repeat 8	Biological repeat 9	Biological repeat 10	Biological repeat 11	Biological repeat 12
Myr-	0.28663	0.139	0.28136	0.468	0.2575	0.18865	0.79467	0.67476	0.74918	1.07118	0.64308	0.88246
Myr+	1.01429	1.20035	1.12968	1.40038	1.3401	1.3521	1.04561	1.36703	3.841	1.94338	1.59944
Figure 3(e) Extraradical hyphae length in the co-cultivation system with (Myr+) or without (Myr–) myristate treatment at 4 days post-inoculation (dpi).
	Biological repeat 1	Biological repeat 2	Biological repeat 3	Biological repeat 4	Biological repeat 5	Biological repeat 6
Hyphae colonization-Myr-	41.803	24.607	30.303	30.38	49.167
Hyphae colonization-0.1 mM-Myr+	65.147	54.186	50	50.426	65	52.056
Hyphae colonization-0.5 mM-Myr+	63.636	46.491	53.488	68.571	68.103	51.667
Hyphae colonization-1 mM-Myr+	53.333	60	69.595	72.34	86.585	38.095
Hyphae colonization-5 mM-Myr+	66.082	44.304	62.57	59.184	76.923	60.526
Hyphae colonization-10 mM-Myr+	67.836	44.937	62.57	59.864	75.424	63.816
Arbuscule colonization-Myr-		1.047	1.235	1.481	1.515
Arbuscule colonization-0.1 mM-Myr+	8.182	3.509	4.651	5.714	5.172	8.333
Arbuscule colonization-0.5 mM-Myr+	2.424	4.054	2.128	8.537	2.041	4.918
Arbuscule colonization-1 mM-Myr+	3.165	4.094	8.38	2.041	5.983	3.289
Arbuscule colonization-5 mM-Myr+	5	5.833	8.056	8.392	5.634
Arbuscule colonization-10 mM-Myr+	18.605	14.286	19.149	13.187	20
Vesicle colonization-Myr-	1.667	1.047	2.632	1.829	0.833
Vesicle colonization-0.1 mM-Myr+	6.061	3.704	8.108	21.277	3.401
Vesicle colonization-0.5 mM-Myr+	6.329	12.281	7.595	6.122	12.821	10.526
Vesicle colonization-1 mM-Myr+	19.091	4.167	20.93	5	4.545	7.759
Vesicle colonization-5 mM-Myr+	17.213	3.086	16.667	22.378	20.423
Vesicle colonization-10 mM-Myr+	30.1492	39.0932	5.81517	15.4902	15.3382	18.4342
Figure 3(f) Biomass of the AMF extraradical structures.
	Biological repeat 1	Biological repeat 2	Biological repeat 3	Biological repeat 4	Biological repeat 5	Biological repeat 6
Spore-Myr-	28.7	30	15
Spore-0.5 mM-Myr+	40.2	21.6	40	39.8	24.2	37.2
Spore-1 mM-Myr+	36.8	43.4	33.9	37	48.3	43.7
Spore-5 mM-Myr+	25.8	40	36.4	37.2	33.3	40.9
Spore-10 mM-Myr+	34.3	39.1	32.1	35.7	45.9	72.5
ERH-Myr-	29.5	11.7	21.2
ERH-0.5 mM-Myr+	34.5	30.5	43.4	32.8	28.1	27.1
ERH-1 mM-Myr+	33.1	31.6	25.6	40.8	44	38.3
ERH-5 mM-Myr+	26.2	37.6	31.5	31.8	38.7	35.5
ERH-10 mM-Myr+	39.4	37.5	33	35.4	54	36.2
Figure 3(g) Dynamic of AMF spore density over time.
	Biological repeat 1	Biological repeat 2	Biological repeat 3	Biological repeat 4	Biological repeat 5
4 wpi-Myr-	0.709038	1.86928	1.35362	2.70723
4 wpi-0.5 mM-Myr+	6.05905	4.83435	6.897	1.41808	7.21929
4 wpi-1 mM-Myr+	11.538	2.57832	1.9982	5.60784	3.60965
4 wpi-5 mM-Myr+	7.15484	4.57652	5.15664	5.41447	8.95966
4 wpi-10 mM-Myr+	12.4404	8.37954	11.4735	11.3446	5.80122
8 wpi-Myr-	23.3154	22.3025	11.538
8 wpi-0.5 mM-Myr+	34.5495	19.7886	41.7688	6.25242	49.5682
8 wpi-1 mM-Myr+	42.9935	76.705	37.7724	31.6489	52.5333
8 wpi-5 mM-Myr+	73.0953	11.2801	35.9031	32.6802	15.2765
8 wpi-10 mM-Myr+	35.7097	40.6085	34.5495	108.547	94.1731
10 wpi-Myr-	74.2385	25.9848	59.8324
10 wpi-0.5 mM-Myr+	123.664	50.8252	47.8632	58.9034	67.1836
10 wpi-1 mM-Myr+	121.981	88.2138	29.2834	110.2	131.028
10 wpi-5 mM-Myr+	103.535	63.683	75.9349	122.95	156.313
10 wpi-10 mM-Myr+	104.814	133.425	152.88	83.8111	113.633
12 wpi-Myr-	61.5961	51.0541	68.3414
12 wpi-0.5 mM-Myr+	81.5896	63.9186	64.8274	81.5089	108.517
12 wpi-1 mM-Myr+	116.932	123.327	100.371	72.7036	60.8556
12 wpi-5 mM-Myr+	130.947	125.616	110.752	112.59	113.337
12 wpi-10 mM-Myr+	75.2079	125.616	118.48	132.348	146.08
14 wpi-Myr-	74.4001	56.4126	96.1304
14 wpi-0.5 mM-Myr+	110.873	118.951	165.266	66.7123	84.3497
14 wpi-1 mM-Myr+	162.048	119.88	145.34	74.8578	133.29
14 wpi-5 mM-Myr+	98.8231	137.531	100.977	128.376	153.553
14 wpi-10 mM-Myr+	147.629	111.816	194.348	123.798	105.286
Figure 3(h) AMF spore diameter at harvest with 0, 0.1, 0.5, 1, 5, or 10 mM myristate treatment under symbiotic conditions.
	Biological repeat 1	Biological repeat 2	Biological repeat 3	Biological repeat 4	Biological repeat 5
Myr-	62.96	65	80.75	70	63
0.5 mM-Myr+	66.53	74.47	64	63.35	76.02
1 mM-Myr+	67.62	70	62	65	72.67
5 mM-Myr+	61.27	64.81	74.48	66.37	70
10 mM-Myr+	65	64.68	67	68.31	69.97

### Sheet: Figure 4
Figure 4(b) Myristate concentration in bulk soil, as well as in plant leaves, roots, leaf litter, and rhizosphere soil from the dominant species Oryza sativa, Axonopus compressus, and Morus alba in the paddy field, grassland, and woodland, respectively.
	Biological repeat 1	Biological repeat 2	Biological repeat 3	Biological repeat 4
Paddy field
Leaf	16.1363	14.7491	14.3656	13.4523
Root	10.6461	8.2721	9.3888	9.07371
Leaf litter	10.3317	8.56182	9.85023	9.48926
Rhizosphere soil	3.0671	3.07617	3.23734	3.05478
Bulk soil	2.95574	2.94232	2.96678	2.99579
Grassland
Leaf	14.1393	14.7581	14.7236	13.6269
Root	8.42516	6.82685	6.72113	11.6145
Leaf litter	3.38519	3.43616	3.81907	3.59234
Rhizosphere soil	3.31832	3.6812	3.49736	3.57546
Bulk soil	3.14814	3.11483	3.11633	3.20484
Woodland
Leaf	11.7485	12.8662	12.1608	10.9378
Root	4.69238	6.04174	6.00937	6.44909
Leaf litter	3.53162	2.43592	3.61226	3.08779
Rhizosphere soil	4.48463	4.16383	4.29492	4.39134
Bulk soil	2.90419	2.87088	2.77797	2.93772
Figure 4(c) Arbuscule colonization in M. sativa roots treated with 0.1 mM myristate (Myr+) or ddH2O (Myr–)
	Biological repeat 1	Biological repeat 2	Biological repeat 3	Biological repeat 4	Biological repeat 5	Biological repeat 6	Biological repeat 7	Biological repeat 8	Biological repeat 9	Biological repeat 10
LP-Myr-	20.2381	27.0588	17.5676	17.7215	36.2319	33.7209	17.9775	43.9024
LP-Myr+	38.961	23.0769	34.7222	66.25	24.359	42.8571	48.8636	62
HP-Myr-	26.6667	50.7936	35.7143	41.8605	38.3562	44.898	48.2353	36.4865	53.0864
HP-Myr+	40.5797	55.8139	55.7377	29.1667	37.6812	59.0361	34.6154
Figure 4(d) Normalized expression of RiEF-1β (relative to MsACT2) in M. sativa roots treated with 0.1 mM myristate (Myr+) or ddH2O (Myr–)
	Biological repeat 1	Biological repeat 2	Biological repeat 3
LP-Myr-	0.15123	0.13	0.06235
LP-Myr+	0.46865	0.20332	0.44823
HP-Myr-	0.43783	0.4083	0.17358
HP-Myr+	0.28377	0.31467	0.31833
Figure 4(e) Arbuscule colonization in O. sativa roots treated with 0.1 mM myristate (Myr+) or ddH2O (Myr–)
	Biological repeat 1	Biological repeat 2	Biological repeat 3	Biological repeat 4	Biological repeat 5	Biological repeat 6	Biological repeat 7	Biological repeat 8	Biological repeat 9	Biological repeat 10
LP-Myr-	17.8218	29.703	25.5556	22.6415	31	33.6634	33.3333	29.3478	16.3043	19.2308
LP-Myr+	42.8571	37.2549	37.1134	37.234	47.8723	23.4783	38.0952	43.617	26.5306
HP-Myr-	18.1818	37	15.9574	23	17.3469	26.2136	11.2245	5.10204	19.1489	16.6667
HP-Myr+	13.0435	9.34579	26.0417	7.21649	11.1111	16.3043	12.381	23.0769	13.5802
Figure 4(f) Normalized expression of RiEF-1β (relative to OsCyc2) in O. sativa roots treated with 0.1 mM myristate (Myr+) or ddH2O (Myr–)
	Biological repeat 1	Biological repeat 2	Biological repeat 3
LP-Myr-	0.14465	0.19471	0.16697
LP-Myr+	0.26674	0.22428	0.21132
HP-Myr-	0.10845	0.07461	0.07148
HP-Myr+	0.07288	0.07377	0.06556
Figure 4(g) AMF biomass, indicated by AMF signature fatty acid (NLFA 16:1ω5), in AMF-colonized-roots and rhizosphere soil of M. sativa treated with myristate (Myr+) or ddH2O (Myr–)
	Biological repeat 1	Biological repeat 2	Biological repeat 3	Biological repeat 4	Biological repeat 5
LP-root-Myr-	60.2331	79.2392	86.5616
LP-root-Myr+	100.729	117.438	113.683
HP-root-Myr-	145.037	190.529	184.436	180.221
HP-root-Myr+	187.979	240.741	159.989	158.648
LP-soil-Myr-	5.02934	5.05851	4.54913	4.3904
LP-soil-Myr+	5.58883	5.1104	5.65511	5.4044	5.54898
HP-soil-Myr-	4.93371	5.37516	6.05386	4.16895	4.69104
HP-soil-Myr+	5.35473	5.61639	4.928	5.06058
Figure 4(h) AMF biomass, indicated by AMF signature fatty acid (NLFA 16:1ω5), in AMF-colonized-roots and rhizosphere soil of O. sativa treated with myristate (Myr+) or ddH2O (Myr–)
	Biological repeat 1	Biological repeat 2	Biological repeat 3	Biological repeat 4	Biological repeat 5
LP-root-Myr-	217.258	213.233	168.601	146.942	217.773
LP-root-Myr+	289.068	306.795	276.64	219.032
HP-root-Myr-	188.303	183.542	142.45	176.375	143.254
HP-root-Myr+	154.844	151.201	164.844	191.201
LP-soil-Myr-	3.21279	3.09447	5.03527	5.12463	4.77085
LP-soil-Myr+	5.08888	4.97786	4.1491	4.61906	5.13921
HP-soil-Myr-	4.08669	4.08129	3.60394	3.70482
HP-soil-Myr+	3.11151	4.6739	4.28151	3.6222

### Sheet: Figure 5
Figure 5(a) Plant 13C flow to the AMF signature fatty acid (NLFA 16:1ω5) in AMF-colonized roots of M. sativa treated with 0.1 mM myristate (Myr+) or ddH2O (Myr–) under low (LP) and high (HP) phosphorus conditions.
	Biological repeat 1	Biological repeat 2	Biological repeat 3	Biological repeat 4	Biological repeat 5
LP-Myr-	1.0531	1.49586	1.07987	1.42776
LP-Myr+	0.56197	0.17288	0.15745	0.19168	0.61621
HP-Myr-	1.20291	1.0497	1.68237	0.77633
HP-Myr+	0.79897	0.98132	0.65948
Figure 5(b) Plant 13C flow to the AMF signature fatty acid (NLFA 16:1ω5) in AMF-colonized roots of O. sativa treated with 0.1 mM myristate (Myr+) or ddH2O (Myr–) under low (LP) and high (HP) phosphorus conditions.
	Biological repeat 1	Biological repeat 2	Biological repeat 3	Biological repeat 4	Biological repeat 5
LP-Myr-	0.05469	0.02115	0.02923	0.05178	0.02486
LP-Myr+	0.07515	0.07034	0.05857	0.0492	0.0448
HP-Myr-	0.03439	0.04453	0.04834	0.03713	0.04416
HP-Myr+	0.03151	0.02316	0.02368
Figure 5(c) Normalized expression of MsSTR2 in AMF-colonized (AM) and non-colonized (NM) roots treated with 0.1 mM myristate (Myr+) or ddH2O (Myr–) under low (LP) and high (HP) phosphorus conditions.
	Biological repeat 1	Biological repeat 2	Biological repeat 3
LP-NM-Myr-	n.d.	n.d.	n.d.
LP-AM-Myr-	0.31295	0.42657	0.46009
LP-NM-Myr+	0.00111	0.000350128	0.000220032
LP-AM-Myr+	0.20458	0.25569	0.26726
HP-NM-Myr-	0.000120864	7.72892e-05	6.62015e-05
HP-AM-Myr-	0.15124	0.28277	0.23014
HP-NM-Myr+	n.d.	n.d.	n.d.
HP-AM-Myr+	0.11256	0.06048	0.16726
Figure 5(d) Normalized expression of OsSTR2 in AMF-colonized (AM) and non-colonized (NM) roots treated with 0.1 mM myristate (Myr+) or ddH2O (Myr–) under low (LP) and high (HP) phosphorus conditions.
	Biological repeat 1	Biological repeat 2	Biological repeat 3
LP-NM-Myr-	n.d.	n.d.	n.d.
LP-AM-Myr-	0.00249	0.00351	0.00286
LP-NM-Myr+	n.d.	n.d.	n.d.
LP-AM-Myr+	0.02916	0.0112	0.00959
HP-NM-Myr-	n.d.	n.d.	n.d.
HP-AM-Myr-	0.00133	0.00142	0.00135
HP-NM-Myr+	n.d.	n.d.	n.d.
HP-AM-Myr+	0.0038	0.0013	0.00151
Figure 5(e) Normalized expression of RiFAT1 and RiFAT2 in AMF-colonized (AM) and non-colonized (NM) M. sativa roots treated with 0.1 mM myristate (Myr+) or ddH2O (Myr–) under low (LP) and high (HP) phosphorus conditions.
RiFAT1	Biological repeat 1	Biological repeat 2	Biological repeat 3
LP-NM-Myr-	n.d.	n.d.	n.d.
LP-AM-Myr-	0.39988	0.34095	0.40133
LP-NM-Myr+	n.d.	n.d.	n.d.
LP-AM-Myr+	0.34442	0.34302	0.40458
HP-NM-Myr-	n.d.	n.d.	n.d.
HP-AM-Myr-	0.32117	0.33037	0.26782
HP-NM-Myr+	n.d.	n.d.	n.d.
HP-AM-Myr+	0.32693	0.25409	0.24108
RiFAT2
LP-NM-Myr-	n.d.	n.d.	n.d.
LP-AM-Myr-	2.71655	2.93477	0.76077
LP-NM-Myr+	n.d.	n.d.	n.d.
LP-AM-Myr+	0.55884	5.78774	2.00138
HP-NM-Myr-	n.d.	n.d.	n.d.
HP-AM-Myr-	2.12145	1.69804	2.55532
HP-NM-Myr+	n.d.	n.d.	n.d.
HP-AM-Myr+	1.11369	3.99857	6.01137
Figure 5(f) Normalized expression of RiFAT1 and RiFAT2 in AMF-colonized (AM) and non-colonized (NM) O. sativa roots treated with 0.1 mM myristate (Myr+) or ddH2O (Myr–) under low (LP) and high (HP) phosphorus conditions.
RiFAT1	Biological repeat 1	Biological repeat 2	Biological repeat 3
LP-NM-Myr-	n.d.	n.d.	n.d.
LP-AM-Myr-	0.06216	0.05315	0.05699
LP-NM-Myr+	n.d.	n.d.	n.d.
LP-AM-Myr+	0.12858	0.16876	0.12657
HP-NM-Myr-	n.d.	n.d.	n.d.
HP-AM-Myr-	0.05548	0.04645	0.02228
HP-NM-Myr+	n.d.	n.d.	n.d.
HP-AM-Myr+	0.01329	0.03788	0.07515
RiFAT2
LP-NM-Myr-	n.d.	n.d.	n.d.
LP-AM-Myr-	79.9172	62.0729	43.8195
LP-NM-Myr+	n.d.	n.d.	n.d.
LP-AM-Myr+	148.894	249.019	228.187
HP-NM-Myr-	n.d.	n.d.	n.d.
HP-AM-Myr-	203.402	24.052	271.377
HP-NM-Myr+	n.d.	n.d.	n.d.
HP-AM-Myr+	224.493	55.7591	57.5687
Figure 5(g) Normalized expression of RiMST2 in AMF-colonized (AM) and non-colonized (NM) M. sativa roots treated with 0.1 mM myristate (Myr+) or ddH2O (Myr–) under low (LP) and high (HP) phosphorus conditions.
	Biological repeat 1	Biological repeat 2	Biological repeat 3
LP-NM-Myr-	n.d.	n.d.	n.d.
LP-AM-Myr-	2.07951	1.96907	1.65535
LP-NM-Myr+	n.d.	n.d.	n.d.
LP-AM-Myr+	0.89983	0.8884	1.02193
HP-NM-Myr-	n.d.	n.d.	n.d.
HP-AM-Myr-	0.89083	1.03086	0.81018
HP-NM-Myr+	n.d.	n.d.	n.d.
HP-AM-Myr+	0.33327	0.36162	0.43806
Figure 5(h) Normalized expression of RiMST2 in AMF-colonized (AM) and non-colonized (NM) O. sativa roots treated with 0.1 mM myristate (Myr+) or ddH2O (Myr–) under low (LP) and high (HP) phosphorus conditions.
	Biological repeat 1	Biological repeat 2	Biological repeat 3
LP-NM-Myr-	n.d.	n.d.	n.d.
LP-AM-Myr-	0.52744	0.45495	0.62295
LP-NM-Myr+	n.d.	n.d.	n.d.
LP-AM-Myr+	0.20329	0.19058	0.19722
HP-NM-Myr-	n.d.	n.d.	n.d.
HP-AM-Myr-	0.27836	0.31615	0.33791
HP-NM-Myr+	n.d.	n.d.	n.d.
HP-AM-Myr+	0.20029	0.24987	0.21381

### Sheet: Figure 6
Figure 6(a) Plant P concentration of M. sativa under low (LP) and high (HP) phosphorus conditions with 0.1 mM myristate (Myr+) or ddH2O (Myr–) treatments.
	Biological repeat 1	Biological repeat 2	Biological repeat 3	Biological repeat 4	Biological repeat 5	Biological repeat 6	Biological repeat 7	Biological repeat 8	Biological repeat 9	Biological repeat 10
LP-NM-Myr-	0.09095	0.11514	0.25707	0.3694	0.35712	0.31348	0.24758	0.22611
LP-AM-Myr-	0.75254	1.83406	1.83719	1.48827	0.80619	1.33549	0.54862	0.69751	1.61634	1.86984
LP-NM-Myr+	0.29534	0.52339	0.16141	0.24251	0.39677	0.14071	0.03332	0.15579	0.14181
LP-AM-Myr+	1.23961	0.71359	1.20546	1.12272	0.44648	1.07139	1.34802	1.37269	1.18747	0.52457
HP-NM-Myr-	0.35407	0.61734	0.24781	0.37088	0.15926	0.61285	0.40273	0.31544	0.24837
HP-AM-Myr-	1.74176	2.59602	2.2337	2.46548	0.71227	3.07163	2.24246	3.3041	5.1518	0.56671
HP-NM-Myr+	0.29618	0.34652	0.74498	0.20472	0.18069	0.39351	0.13318	0.32854	0.28937	0.32995
HP-AM-Myr+	0.65733	0.65696	0.62528	0.75725	0.52302	2.14856	1.78659	1.57888	1.70457	2.15583
Figure 6(b) Plant P concentration of O. sativa under low (LP) and high (HP) phosphorus conditions with 0.1 mM myristate (Myr+) or ddH2O (Myr–) treatments.
	Biological repeat 1	Biological repeat 2	Biological repeat 3	Biological repeat 4	Biological repeat 5	Biological repeat 6	Biological repeat 7	Biological repeat 8	Biological repeat 9	Biological repeat 10
LP-NM-Myr-	0.29139	0.38698	0.31642	0.30103	0.43534	0.44445	0.41711	0.41054	0.46057
LP-AM-Myr-	1.03541	0.96009	1.23787	1.35501	1.3943	1.32668	1.18854	0.60363	1.46057
LP-NM-Myr+	0.54769	0.52701	0.51774	0.43926	0.54952	0.5585	0.62162	0.57643
LP-AM-Myr+	0.99646	0.86078	1.33759	1.46048	0.92626	0.8636	1.51691	1.82241	1.23335
HP-NM-Myr-	0.6758	0.65358	0.70281	0.72419	0.85576	0.84998	0.69527	0.57792	1.00492
HP-AM-Myr-	1.42298	1.13142	1.07432	1.12712	1.63136	0.78314	1.6764	1.32515	1.36034
HP-NM-Myr+	0.70327	0.82007	0.74029	0.71079	1.0041	0.79531	0.76122	0.81112	1.65201	0.65338
HP-AM-Myr+	1.88004	1.34559	1.21768	2.24717	1.78128	0.99048	1.18619	1.18058	1.8472	3.05848
Figure 6(c) MPR of M. sativa under low (LP) and high (HP) phosphorus conditions with 0.1 mM myristate (Myr+) or ddH2O (Myr–) treatments.
	Biological repeat 1	Biological repeat 2	Biological repeat 3	Biological repeat 4	Biological repeat 5	Biological repeat 6	Biological repeat 7	Biological repeat 8	Biological repeat 9	Biological repeat 10
LP-Myr-	250.047	753.122	754.577	592.276	275	521.207	224.449	651.849	769.765
LP-Myr+	408.472	192.705	394.465	360.524	83.1411	339.469	452.938	463.057	387.083	115.17
HP-Myr-	370.922	601.892	503.928	566.595	730.481	506.297	793.336	53.2236
HP-Myr+	106.25	106.132	96.1908	137.6	574.148	460.574	395.402	434.839
Figure 6(d) MPR of O. sativa under low (LP) and high (HP) phosphorus conditions with 0.1 mM myristate (Myr+) or ddH2O (Myr–) treatments.
	Biological repeat 1	Biological repeat 2	Biological repeat 3	Biological repeat 4	Biological repeat 5	Biological repeat 6	Biological repeat 7	Biological repeat 8	Biological repeat 9	Biological repeat 10
LP-Myr-	267.404	252.783	282.164	223.623	284.213	110.989	145.728	202.379
LP-Myr+	130.114	267.323	175.836	190.817	114.472	127.851	126.903	87.9358	92.1346
HP-Myr-	-25.6951	33.032	0.75213	50.252	3.56558	36.2509	25.8089	72.9245	-19.7466	-2.99391
HP-Myr+	14.4632	48.1704	78.03	-1.99351	51.1207	88.1492	7.12177	-11.4041	-29.2048	28.1772
Figure 6(e) Normalized expression of MsPT8 and RiPT in AMF-colonized (AM) and non-colonized (NM) M. sativa roots treated with 0.1 mM myristate (Myr+) or ddH2O (Myr–) under low (LP) and high (HP) phosphorus conditions.
MsPT8	Biological repeat 1	Biological repeat 2	Biological repeat 3
LP-NM-Myr-	n.d.	n.d.	n.d.
LP-AM-Myr-	4.09757	5.00722	7.19549
LP-NM-Myr+	n.d.	n.d.	n.d.
LP-AM-Myr+	2.35438	1.98962	2.32835
HP-NM-Myr-	n.d.	n.d.	n.d.
HP-AM-Myr-	2.75066	2.78071	4.2393
HP-NM-Myr+	n.d.	n.d.	n.d.
HP-AM-Myr+	2.17577	1.72582	2.17739
RiPT
LP-NM-Myr-	n.d.	n.d.	n.d.
LP-AM-Myr-	0.96854	0.88746	1.04562
LP-NM-Myr+	n.d.	n.d.	n.d.
LP-AM-Myr+	0.55625	0.67505	0.60722
HP-NM-Myr-	n.d.	n.d.	n.d.
HP-AM-Myr-	0.86992	0.94417	0.89159
HP-NM-Myr+	n.d.	n.d.	n.d.
HP-AM-Myr+	0.61147	0.50819	0.65796
Figure 6(f) Normalized expression of OsPT11 and RiPT in AMF-colonized (AM) and non-colonized (NM) O. sativa roots treated with 0.1 mM myristate (Myr+) or ddH2O (Myr–) under low (LP) and high (HP) phosphorus conditions.
OsPT11	Biological repeat 1	Biological repeat 2	Biological repeat 3
LP-NM-Myr-	0.00243	0.00133	0.00192
LP-AM-Myr-	0.01107	0.01422	0.01166
LP-NM-Myr+	n.d.	n.d.	n.d.
LP-AM-Myr+	0.00679	0.00778	0.01005
HP-NM-Myr-	n.d.	n.d.	n.d.
HP-AM-Myr-	0.00267	0.00278	0.00257
HP-NM-Myr+	n.d.	n.d.	n.d.
HP-AM-Myr+	0.00124	0.0014	0.000988582
RiPT
LP-NM-Myr-	n.d.	n.d.	n.d.
LP-AM-Myr-	0.19724	0.17941	0.20342
LP-NM-Myr+	n.d.	n.d.	n.d.
LP-AM-Myr+	0.11676	0.14069	0.10459
HP-NM-Myr-	n.d.	n.d.	n.d.
HP-AM-Myr-	0.10794	0.12397	0.08769
HP-NM-Myr+	n.d.	n.d.	n.d.
HP-AM-Myr+	0.10086	0.07577	0.10609

### Sheet: Figure 7
Figure 7(a) Significantly enriched gene ontology (GO) terms (Padj < 0.05) of the differentially expressed genes (DEGs) in the roots of M. sativa between myristate (Myr+) and ddH2O (Myr–) treatments.
Category	ID	Description	Gene ratio (%)	Count	Padj
LP_Up	GO:0007165	signal transduction	1.82724	11	0.00879263
LP_Up	GO:0007005	mitochondrion organization	16.6667	2	0.0497104
LP_Down	GO:0016757	glycosyltransferase activity	2.02703	12	0.00403787
LP_Down	GO:0009916	alternative oxidase activity	40	2	0.00821525
LP_Down	GO:0005856	cytoskeleton	3.33333	3	0.0220842
LP_Down	GO:0005576	extracellular region	2.85714	3	0.0225388
HP_Up	GO:0004866	endopeptidase inhibitor activity	3.6036	4	0.000891741
HP_Down	GO:0010333	terpene synthase activity	19.2308	10	3.08e-14
HP_Down	GO:0020037	heme binding	2.39617	15	5.11e-09
HP_Down	GO:0016829	lyase activity	3.46021	10	1.27e-07
HP_Down	GO:0008171	O-methyltransferase activity	5.12821	4	0.000566773
Figure7(b) Significantly enriched gene ontology (GO) terms (Padj < 0.05) of the differentially expressed genes (DEGs) in the roots of O. sativa between myristate (Myr+) and ddH2O (Myr–) treatments.
Category	ID	Description	Gene ratio (%)	Count	Padj
LP_Down	GO:0004674	protein serine/threonine kinase activity	5.51559	46	5.9e-07
LP_Down	GO:0014070	response to organic cyclic compound	10.6383	10	0.00276608
LP_Down	GO:0006952	defense response	4.0349	37	0.00276608
LP_Down	GO:0020037	heme binding	5.31915	25	0.00355777
LP_Down	GO:0009751	response to salicylic acid	18.75	6	0.00477677
LP_Down	GO:0042742	defense response to bacterium	8.33333	10	0.00968072
LP_Down	GO:0009617	response to bacterium	7.58621	11	0.00968072
LP_Down	GO:0098542	defense response to other organism	5.24476	15	0.0232217
LP_Down	GO:0008037	cell recognition	8.69565	8	0.0232217
LP_Down	GO:0009607	response to biotic stimulus	4	23	0.0277214
HP_Down	GO:0004601	peroxidase activity	3.59281	6	0.000364607
HP_Down	GO:0072593	reactive oxygen species metabolic process	3.75	6	0.00235061
HP_Down	GO:0102343	3-hydroxy-arachidoyl-CoA dehydratase activity	28.5714	2	0.00267284
HP_Down	GO:0020037	heme binding	1.2766	6	0.0287325
HP_Down	GO:0030497	fatty acid elongation	20	2	0.0345046
HP_Down	GO:0005525	GTP binding	1.71674	4	0.0437805
HP_Down	GO:0005618	cell wall	4.16667	3	0.0496121
HP_Up	GO:0003700	DNA-binding transcription factor activity	5.50265	52	0.000124958
HP_Up	GO:0004674	protein serine/threonine kinase activity	5.39568	45	0.000704143
HP_Up	GO:0010112	regulation of systemic acquired resistance	44.4444	4	0.0316468
Figure 7(c) Quantitative real-time PCR analysis of mycorrhizal defense gene expression in the AM-inoculated roots of M. sativa between Myr+ and Myr– treatments under LP and HP conditions.
MsAOX3	Biological repeat 1	Biological repeat 2	Biological repeat 3
LP-AM-Myr-	0.03958	0.03254	0.06137
LP-AM-Myr+	0.01716	0.00177	0.01964
HP-AM-Myr-	0.0227	0.01262	0.00618
HP-AM-Myr+	0.01627	0.00508	0.00264
MsUGT85A
LP-AM-Myr-	3.68906	5.52192	2.94971
LP-AM-Myr+	1.11092	2.07517	0.53971
HP-AM-Myr-	3.15652	1.49537	3.29006
HP-AM-Myr+	1.61973	3.24173	1.39866
MsPRXP7
LP-AM-Myr-	0.59159	0.49036	0.62003
LP-AM-Myr+	0.72171	0.85224	0.57117
HP-AM-Myr-	1.40587	1.11801	0.57112
HP-AM-Myr+	0.19111	0.3032	0.38915
Figure 7(d) Quantitative real-time PCR analysis of mycorrhizal defense gene expression in the AM-inoculated roots of O. sativa between Myr+ and Myr– treatments under LP and HP conditions.
OsCHT1	Biological repeat 1	Biological repeat 2	Biological repeat 3
LP-AM-Myr-	0.47197	0.19159	0.57055
LP-AM-Myr+	0.13779	0.09843	0.04284
HP-AM-Myr-	0.0923	0.03148	0.1172
HP-AM-Myr+	0.71956	0.90448	0.24959
OsTGA2
LP-AM-Myr-	0.03116	0.07917	0.05037
LP-AM-Myr+	0.00928	0.01997	0.00286
HP-AM-Myr-	0.0237	0.00587	0.03089
HP-AM-Myr+	0.52441	0.11496	0.06031
OsPRX39
LP-AM-Myr-	0.00849	0.00103	0.00449
LP-AM-Myr+	0.06273	0.01431	0.00681
HP-AM-Myr-	0.02081	0.01839	0.01092
HP-AM-Myr+	0.00888	0.00397	0.00285

### Sheet: Figure S1
Figure S1(a) Effects of exogenous myristate on arbuscular mycorrhizal fungi (AMF) colonization in the roots of M. sativa.
LP	Biological repeat 1	Biological repeat 2	Biological repeat 3	Biological repeat 4	Biological repeat 5	Biological repeat 6	Biological repeat 7	Biological repeat 8	Biological repeat 9	Biological repeat 10
Hyphae colonization-Myr-	48	42	40	47	52	52	60	51
Hyphae colonization-Myr+	59	52	37	49	68	44	45	33
Vesicle colonization-Myr-	33	45	33	23	46	49	31	47
Vesicle colonization-Myr+	41	45	44	46	59	37	38	35
HP
Hyphae colonization-Myr-	34	43	55	42	65	54	60	61
Hyphae colonization-Myr+	58	57	55	66	77	40	41	42	38	51
Vesicle colonization-Myr-	24	39	52	35	52	47	50	42
Vesicle colonization-Myr+	31	30	39	40	53	34	36	32	38	42
Figure S1(b) Effects of exogenous myristate on arbuscular mycorrhizal fungi (AMF) colonization in the roots of O. sativa.
LP	Biological repeat 1	Biological repeat 2	Biological repeat 3	Biological repeat 4	Biological repeat 5	Biological repeat 6	Biological repeat 7	Biological repeat 8	Biological repeat 9	Biological repeat 10
Hyphae colonization-Myr-	44.5545	52.4753	52.2222	33.0189	51	51.4851	45.5556	54.3478	35.8696	47.4359
Hyphae colonization-Myr+	60.2041	63.7255	50.5155	46.8085	56.383	43.4783	48.5714	62.766	37.7551
Vesicle colonization-Myr-	8.91089	7.92079	10	8.49057	6	7.92079	13.3333	5.43478	0	6.41026
Vesicle colonization-Myr+	18.3673	18.6274	14.433	8.51064	6.38298	9.56522	4.7619	15.9574	7.14286
HP
Hyphae colonization-Myr-	30	51	34.0425	36	30.6122	40.7767	10.2041	11.2245	20.2128	30.2083
Hyphae colonization-Myr+	18.2609	17.757	35.4167	11.3402	18.1818	27.1739	16.1905	31.8681	20.9876
Vesicle colonization-Myr-	1.81818	10	0	7	2.04082	12.6214	0	5.10204	2.12766	3.125
Vesicle colonization-Myr+	0	0.93458	9.375	3.09278	1.0101	4.34783	0	3.2967	2.46914

### Sheet: Figure S2
Figure S2(a) Biomass of M. sativa were treated with 0.1 mM myristate (Myr+) or ddH2O (Myr–) under low (LP) and high (HP) phosphorus conditions.
	Biological repeat 1	Biological repeat 2	Biological repeat 3	Biological repeat 4	Biological repeat 5	Biological repeat 6	Biological repeat 7	Biological repeat 8	Biological repeat 9	Biological repeat 10
LP-NM-Myr-	0.30631	0.478	0.40646	0.2402	0.45758	0.43786	0.3908	0.3231
LP-AM-Myr-	0.3786	0.33874	0.85246	0.41496	0.99111	0.88754	0.40572	0.35162
LP-NM-Myr+	0.34185	0.22086	0.32842	0.27764	0.25762	0.3528	0.34038	0.27291	0.23617
LP-AM-Myr+	0.38739	0.44897	0.41998	0.31899	0.40193	0.43771	0.34115	0.41647
HP-NM-Myr-	0.53407	0.51345	0.36369	0.44451	0.23505	0.20047	0.42641	0.4482	0.33141	0.22829
HP-AM-Myr-	1.12245	1.31967	1.30702	1.17256	1.35668	1.33878	1.23919
HP-NM-Myr+	0.40037	0.55996	0.38801	0.50497	0.41053	0.29579	0.38489	0.44156	0.34545	0.35646
HP-AM-Myr+	1.29975	1.39749	1.19459	1.21883	1.39105
Figure S2(b) Biomass of O. sativa were treated with 0.1 mM myristate (Myr+) or ddH2O (Myr–) under low (LP) and high (HP) phosphorus conditions.
	Biological repeat 1	Biological repeat 2	Biological repeat 3	Biological repeat 4	Biological repeat 5	Biological repeat 6	Biological repeat 7	Biological repeat 8	Biological repeat 9	Biological repeat 10
LP-NM-Myr-	0.24943	0.224	0.26419	0.17776	0.21023	0.18887	0.23189	0.18341	0.15571	0.13268
LP-AM-Myr-	0.28656	0.21026	0.22135	0.197	0.26107	0.28228	0.21935	0.16719
LP-NM-Myr+	0.20709	0.1989	0.15296	0.23559	0.2577	0.14583	0.17667	0.16725	0.16445	0.19298
LP-AM-Myr+	0.33317	0.28963	0.19651	0.13273	0.22233	0.13519	0.29321	0.1408
HP-NM-Myr-	0.32323	0.49682	0.4535	0.30678	0.33561	0.30862	0.73574	0.216	0.22722
HP-AM-Myr-	0.16762	0.37744	0.30105	0.42793	0.20379	0.24091	0.4189	0.18938	0.14384
HP-NM-Myr+	0.29475	0.33021	0.49981	0.50325	0.21112	0.35757	0.52729	0.15075	0.55413
HP-AM-Myr+	0.17576	0.31789	0.42208	0.24492	0.54839	0.26071	0.21665	0.11064	0.12099
Figure S2(c) MGR of M. sativa were treated with 0.1 mM myristate (Myr+) or ddH2O (Myr–) under low (LP) and high (HP) phosphorus conditions.
	Biological repeat 1	Biological repeat 2	Biological repeat 3	Biological repeat 4	Biological repeat 5	Biological repeat 6	Biological repeat 7	Biological repeat 8	Biological repeat 9	Biological repeat 10
LP-Myr-	-0.37858	-10.867	124.309	9.18887	160.792	133.539	6.75753	-7.47786
LP-Myr+	32.635	53.7188	43.7932	9.21614	37.6132	49.8636	16.8033	42.5914
HP-Myr-	201.284	254.222	250.826	214.735	264.156	259.351	232.619
HP-Myr+	217.944	241.853	192.219	198.149	240.277
Figure S2(d) MGR of O. sativa were treated with 0.1 mM myristate (Myr+) or ddH2O (Myr–) under low (LP) and high (HP) phosphorus conditions.
	Biological repeat 1	Biological repeat 2	Biological repeat 3	Biological repeat 4	Biological repeat 5	Biological repeat 6	Biological repeat 7	Biological repeat 8	Biological repeat 9	Biological repeat 10
LP-Myr-	8.4743	0.8443	1.9533	-0.4817	5.9253	8.0463	1.7533	-3.4627
LP-Myr+	75.4062	52.4834	3.4579	-30.1208	17.0515	-28.8256	54.3682	-25.8721
HP-Myr-	-55.6759	-0.19274	-20.3927	13.1584	-46.1114	-36.2957	10.7706	-49.9218	-61.9641
HP-Myr+	-53.8672	-16.5614	10.786	-35.7143	43.9394	-31.5698	-43.1345	-70.9596	-68.243

### Sheet: Figure S4
Figure S4(a) Relative expression of genes associated with stress- or defense-related GO terms between Myr+ and Myr– treatments in M. sativa.
Gene ID	Gene symbol	Log2FoldChange (LP)	Padj （LP）	Log2FoldChange (HP)	Padj （HP）
MsG0580028416.01	MsAOX2	-0.903797	0.0110112	-0.511145	0.615655
MsG0480022664.01	MsAOX3	-1.11261	0.0316314	0.1279	0.998631
MsG0580027857.01	MsUGT85A	-2.34247	1.12e-08	-2.70982	1.1e-08
MsG0480019427.01	MsUFGT	-1.72807	0.000137592	0.160453	0.998631
MsG0780041025.01	MsUDPG73C3	-1.96641	0.0181685	0.0669943	0.998631
MsG0780041022.01	MsUDPG73C6	-2.4121	0.0191025	0.52277	0.998631
MsG0680031841.01	MsUDPG1	-1.6005	0.0378956	-0.496237	0.998631
MsG0880046024.01	MsXTH7	-2.08781	0.0209567	-0.620307	0.990505
MsG0780038116.01	Hydroquinone glucosyltransferase 1	-0.907017	0.0445531	-0.11821	0.998631
MsG0780038115.01	Hydroquinone glucosyltransferase 2	-2.33915	0.000525784	-0.3296	0.998631
MsG0380015896.01	Linamarin synthase 2-like	-2.5897	0.00741908	-0.31906	0.998631
MsG0280006429.01	Soyasaponin III rhamnosyltransferase	-1.8745	0.0216778	0.181518	0.998631
MsG0680035775.01	Glycosyl transferase family 21	-2.62526	0.030893	0.882481	0.974123
MsG0280010437.01	Glucuronoxylan glucuronosyltransferase IRX7	-1.79094	0.0402409	-0.431075	0.998631
MsG0380015896.01	Linamarin synthase 2-like	-2.5897	0.00741908	-0.31906	0.998631
MsG0780038116.01	Hydroquinone glucosyltransferase	-0.907017	0.0445531	-0.11821	0.998631
MsG0680035775.01	Uncharacterized protein LOC25496967	-2.62526	0.030893	0.882481	0.974123
MsG0680031841.01	UDP-glycosyltransferase 1	-1.6005	0.0378956	-0.496237	0.998631
MsG0880046024.01	Probable xyloglucan endotransglucosylase	-2.08781	0.0209567	-0.620307	0.990505
MsG0480019427.01	UDP-glucose flavonoid 3-O-glucosyltransferase 7	-1.72807	0.000137592	0.160453	0.998631
MsG0280006429.01	Soyasaponin III rhamnosyltransferase	-1.8745	0.0216778	0.181518	0.998631
MsG0780038115.01	Hydroquinone glucosyltransferase	-2.33915	0.000525784	-0.3296	0.998631
MsG0780041025.01	UDP-glycosyltransferase 73C3-like	-1.96641	0.0181685	0.0669943	0.998631
MsG0280010437.01	Probable glucuronoxylan glucuronosyltransferase IRX7	-1.79094	0.0402409	-0.431075	0.998631
MsG0580027857.01	7-deoxyloganetin glucosyltransferase	-2.34247	1.12e-08	-2.70982	1.1e-08
MsG0780041022.01	UDP-glycosyltransferase 73C6-like	-2.4121	0.0191025	0.52277	0.998631
MsG0580028416.01	Ubiquinol oxidase 2	-0.903797	0.0110112	-0.511145	0.615655
MsG0480022664.01	Alternative oxidase 3	-1.11261	0.0316314	0.1279	0.998631
MsG0280010425.01	Peroxidase P7	0.0790612	0.968137	-1.9459	0.0143635
MsG0480019229.01	Cytochrome P450 83B1	-1.3782	0.241888	-3.08231	0.00569984
MsG0680034362.01	Cytochrome P450 CYP736A12-like	-0.634854	0.622743	-1.98862	0.0416178
MsG0680034330.01	Cytochrome P450 CYP736A12-like	-0.808137	0.401093	-1.73677	0.0473001
MsG0680034372.01	Cytochrome P450 CYP736A12-like	-0.661959	0.596706	-1.94373	0.0416178
MsG0680034301.01	Cytochrome P450 CYP736A12-like	-0.397386	0.735305	-1.90614	0.00632689
MsG0680034310.01	Cytochrome P450 71D10-like	-0.185992	0.911085	-1.98957	0.0061671
MsG0680034370.01	Cytochrome P450 71D10-like	-0.572442	0.486217	-1.6808	0.00524706
MsG0580029911.01	Cytochrome P450 71D10-like	0.293978	0.87797	-2.35546	0.0113893
MsG0580029911.01	Cytochrome P450 71D10-like	0.293978	0.87797	-2.35546	0.0113893
MsG0680034356.01	Cytochrome P450 71D10-like	-0.654462	0.504717	-2.0497	0.00440926
MsG0480019228.01	Cytochrome P450 71D10-like	-2.16865	0.121004	-3.32329	0.0205471
MsG0180005021.01	Geraniol 8-hydroxylase	-0.161995	0.939229	-2.75746	0.00100035
MsG0180005025.01	Geraniol 8-hydroxylase	0.0461893	0.983171	-2.90378	0.000333296
MsG0880044007.01	Geraniol 8-hydroxylase	0.261313	0.856277	-1.77009	0.0233413
MsG0180005022.01	Geraniol 8-hydroxylase	-0.465069	0.745047	-2.77076	0.000333296
Figure S4(b) Relative expression of genes associated with stress- or defense-related GO terms between Myr+ and Myr– treatments in O. sativa.
Gene ID	Gene symbol	Log2FoldChange (LP)	Padj （LP）	Log2FoldChange (HP)	Padj （HP）
Os01g0508500	OsRH2	-1.56782	0.118356	1.82797	0.0391324
Os01g0546000	OsLysM-RLK3	-6.88991	0.0494988	2.65654	0.321695
Os01g0627600	OsCYP72A19	-2.16764	0.0168356	0.859597	0.362097
Os01g0787000	OsPRX19	-1.54171	0.0453037	1.57782	0.0311474
Os01g0849000	OsLTPd5	-3.10865	0.00210946	1.42332	0.211137
Os01g0893400	OsBTBZ1	-3.45151	0.0275659	2.09818	0.177959
Os02g0204700	OsCYP734A2	-2.229	0.0473449	1.88745	0.0838848
Os03g0129100	OsMLO2	-3.09224	0.0147439	1.9092	0.150978
Os03g0227700	OsDWARF4	-2.63475	0.0214399	1.54131	0.191297
Os03g0234900	OsPRX39	2.11891	0.372895	-4.06227	0.0183247
Os03g0235000	OsPRX38	-3.82158	5.6e-06	1.87836	0.0674799
Os03g0368900	OsPRX45	-2.4634	0.0261681	1.19812	0.29489
Os03g0663400	OsPR5L	-2.25946	0.0460467	0.914161	0.423309
Os03g0821300	OsPP2C35	-1.89078	0.00888566	1.42417	0.0637484
Os04g0578000	OsACS2	-2.99146	0.0377799	1.0741	0.458859
Os05g0134800	OsPRX67	2.52568	0.65792	-6.21832	0.0241082
Os05g0135500	OsPRX71	0.462813	0.93953	-5.4481	0.0113506
Os05g0181200	OsCYP96D2	-5.85117	0.0285804	2.16936	0.155636
Os05g0200400	OsCYP90D5	-1.87073	0.0214169	0.704357	0.394474
Os05g0322900	OsWRKY45	-2.05543	0.0494988	1.12834	0.273938
Os05g0368000	OsRH1	-2.61596	0.00236074	2.20924	0.00653117
Os05g0368100		-1.46899	0.0774544	2.54945	0.000165754
Os06g0306300	OsPRX78	-0.108065	0.987854	-4.15574	0.0393805
Os06g0521500	OsPRX83	-2.46435	0.00891391	0.899842	0.377335
Os06g0599200	OsCYP76M17	-6.54914	0.0241036	4.58692	0.0392899
Os06g0614100	OsbZIP49	-2.87467	0.0366042	1.90287	0.153372
Os06g0726200	OsCHT1	-2.35942	0.0244636	2.66658	0.00801411
Os07g0127600	OsPR1-73	-2.43799	0.0396909	2.27245	0.0499099
Os07g0418500	OsCYP709C9	-2.59311	4.95e-07	2.08359	0.000135145
Os07g0569800	OsCORK1	-5.34258	0.0202587	4.57376	0.030747
Os07g0635500	OsCYP709C5	-1.80093	0.0283683	1.19648	0.151641
Os07g0670300	OsC2DP68	-1.51731	0.00649356	1.34395	0.0214588
Os07g0676900	OsPRX109	2.50148	0.181427	-3.3844	0.0318825
Os08g0113000	OsPRX117	-4.0592	0.000938771	2.34517	0.0796678
Os08g0176900	OsTGA4	-2.10537	0.0138551	2.11164	0.0137298
Os08g0476900	OspPLAIIδ	-2.87993	0.0332714	1.99759	0.129709
Os08g0508000	OsCYP76M2	-8.7932	0.000669553	2.51133	0.185758
Os09g0417600	OsWRKY76	-3.21303	0.00649787	2.03733	0.112081
Os09g0417800	OsWRKY62	-2.62802	0.000466735	2.1372	0.00848906
Os09g0447300	OsCYP76L1	-4.34727	0.00637481	2.97723	0.0511655
Os09g0538600	OsAPX9	-2.15467	0.0136553	1.60185	0.0766775
Os10g0109300	OsPRX125	-1.53477	0.593747	-4.85564	0.00352709
Os10g0109600	OsPRX126	-2.26652	0.00276026	1.93085	0.0172462
Os10g0533200		0.0979735	0.937389	0.949722	0.0335116
Os11g0152700	OsbZIP79	-2.44346	0.0135321	2.07808	0.040178
Os11g0445300	OsRLCK327	-2.85508	0.013621	1.95931	0.105702
Os12g0150200	OsCYP94C2B	-2.26898	0.0118292	1.30482	0.17454
Os12g0152900	OsTGA2	-3.60518	0.0462187	3.28981	0.0568988
Os12g0281300	OsPITA	-3.15579	0.0109566	1.55424	0.229502
Os12g0443000	OsCYP94B5	-2.51097	0.033775	2.13956	0.068411
Os12g0448900	OsPIOX	-2.97999	0.0450889	2.00786	0.170009
